# T2T Gap-free Genome Assembly of Gp03, a Soybean Cultivar with High Genetic Transformation Efficiency

**DOI:** 10.1101/2025.07.21.665664

**Authors:** Wanjie Feng, Lijie Lian, Hongwei Xun, Dongquan Guo, Xutong Wang

**Author notes:** Corresponding author Email address (X. Wang); (D. Guo).

## Abstract

Soybean is a major cultivated crop worldwide, serving as a crucial source of edible oil, plant protein, and animal feed. The continuous growth of the global population necessitates accelerated soybean breeding. High-quality reference genomes are foundational for soybean functional genomics and breeding research. Several telomere-to-telomere (T2T) reference genomes have been released, facilitating subsequent functional studies. However, soybean varieties show varying efficiencies in genetic transformation, with currently available reference genomes having low transformation efficiencies. Here, we report the complete T2T genome assembly of Gp03, a soybean cultivar with high genetic transformation efficiency, developed in Northeast China. Gp03 exhibited high transformation efficiency in comparative studies and favorable agronomic traits for dense planting. The assembly comprises 20 chromosomes with a total size of 1.01 GB, an N50 length of 51.5 Mb, and includes 40 telomeres and 20 putative centromere regions. Genome annotation identified 61,832 genes and 545.8 Mb of repetitive sequences, accounting for 53.8% of the genome. This work provides a valuable genetic resource for soybean breeding and is expected to accelerate molecular breeding efforts.
