## Supplementary material for "T2T Gap-free Genome Assembly of Gp03, a Soybean Cultivar with High Genetic Transformation Efficiency": Table S1-2

### Sheet: Sheet1
Table S1 Comparison of genetic conversion Efficiency between Gp03 and other Soybean varieties
Gene	Receptor	Number of explants	The number of positive vaccines	Conversion efficiency (%)
A10H	WS82	330	12	3.63636
A10H	WS82	315	9	2.85714
CMT3	WS82	286	7	2.44755
CMT3	WS82	300	9	3
A11E	Gp03	360	29	8.05556
A11C	Gp03	350	37	10.5714
A11B	Gp03	297	23	7.74411
A10G	Gp03	290	34	11.7241
AC3B-2	Gp03	400	38	9.5
S1Y	JiYu86	365	19	5.20548
S1U	JiYu86	350	13	3.71429
S1Z	JiYu86	345	16	4.63768
A11E	Jack	412	23	5.58252
A11E	Jack	420	18	4.28571
A12E	Jack	430	22	5.11628
A12E	Jack	374	11	2.94118

### Sheet: Sheet2
Table S2 Summary of the data sequenced by multiple technologies.
Technology	Raw data (Gbp)	Number of subreads	Mean or N50 of subreads length (bp)
HiFi	68.93	3808415	18493
ONT	18.07	189986	100000
Hi-C	54.09	360652600	2×150
Illumina	7.58	50590965	2×150
